# CX3CR1 modulates migration of resident microglia towards brain injury

**DOI:** 10.1101/2024.09.23.614458

**Authors:** Jens Wagner, Cornelia Hoyer, Henrike Antony, Kristiina Lundgrén, Rabah Soliymani, Sophie Crux, Lena Justus, Kevin Keppler, Julia Steffen, Christian Kurts, Daniel R. Engel, Jochen Herms, Maciej Łałowski, Martin Fuhrmann

## Abstract

Microglia are innate immune cells of the central nervous system (CNS). They extend their processes towards and migrate towards injuries *in vivo*. However, whether the fractalkine receptor (CX3CR1) influences microglial migration remains unknown. Label-free proteomic profiling predicted changes in RHO-signaling activity that hint at dysregulated cytoskeleton signaling in *Cx3cr1-*deficient murine cortex tissue. To further investigate microglial migration, we carried out 4-hour interval two-photon *in vivo* imaging for 72 hours after a laser lesion in the cortex. *Cx3cr1*-deficient microglia showed enhanced migration towards the lesion. Additionally, length and velocity of microglial fine processes extending towards the lesion were increased in *Cx3cr1-*deficient microglia. Migration remained unchanged in *Ccr2*-deficient mice, indicating that monocyte-derived macrophages/microglia did not contribute to microglia accumulation around the lesion. These results demonstrate microglia migration towards CNS injury and suggest CX3CR1 as a modulator of this. Manipulating microglia migration via CX3CR1 therefore is a potential target for treatment of CNS-injury.
