## Supplementary Table 2 for "CX3CR1 modulates migration of resident microglia towards brain injury"

### Sheet: Cx3Cr1 cortex_all_Canonical Pat
Ingenuity Canonical Pathways	-log(p-value)	Ratio	z-score	Molecules
Production of Nitric Oxide and Reactive Oxygen Species in Macrophages	1.36	2,09E−02	2	PPP2CA,PPP2CB,PTPA,RHOB
mTOR Signaling	3.89	3,74E−02	2	PPP2CA,PPP2CB,PPP2R2D,PTPA,RHOB,RPS21,RPS24,RPS28
Inhibition of ARE-Mediated mRNA Degradation Pathway	5.67	5,52E−02	2	DDX6,PPP2CA,PPP2CB,PPP2R2D,PSMA2,PSMB7,PSMD1,PSMD5,PTPA
Sertoli Cell-Germ Cell Junction Signaling Pathway (Enhanced)	7	5,08E−02	1.732	ACTA1,ACTA2,ACTC1,ACTG2,ARPC5L,CAMK2B,JUP,MAP2K2,PPP2CA,PPP2CB,PPP2R2D,PTPA
RHOGDI Signaling	3.81	3,64E−02	1.633	ACTA1,ACTA2,ACTC1,ACTG2,ARPC5L,GNA11,GNB5,RHOB
Mitochondrial Dysfunction	7.73	4,36E−02	1.604	ATP1B3,ATP5MF,ATP5MG,ATP5PO,CAMK2B,GSR,MGST3,NDUFA11,NDUFAB1,NDUFB11,NDUFB4,NDUFS2,SDHC,TOMM22,UQCR10
ABRA Signaling Pathway	3.34	5,43E−02	1.342	ACTA1,ACTA2,ACTC1,ACTG2,CKMT2
Endocannabinoid Neuronal Synapse Pathway	3.21	4,03E−02	1.342	ADCY5,ADCY6,CNR1,GNA11,GNB5,NDUFS2
Parkinson's Signaling Pathway	4.23	3,26E−02	1.265	ACTA1,ACTA2,ACTC1,ACTG2,CAMK2B,NDUFA11,NDUFAB1,NDUFB11,NDUFB4,NDUFS2
Cellular response to hypoxia	2.74	5,33E−02	1	PSMA2,PSMB7,PSMD1,PSMD5
Regulation of Apoptosis	3.3	7,55E−02	1	PSMA2,PSMB7,PSMD1,PSMD5
TCR signaling	1.94	3,17E−02	1	PSMA2,PSMB7,PSMD1,PSMD5
Fc epsilon receptor (FCERI) signaling	1.26	1,94E−02	1	PSMA2,PSMB7,PSMD1,PSMD5
ABC-family proteins mediated transport	2.27	3,96E−02	1	PSMA2,PSMB7,PSMD1,PSMD5
Regulation of mitotic cell cycle	2.48	4,55E−02	1	PSMA2,PSMB7,PSMD1,PSMD5
Mitotic G1 phase and G1/S transition	3.51	4,58E−02	1	PPP2CA,PPP2CB,PSMA2,PSMB7,PSMD1,PSMD5
Hedgehog ligand biogenesis	2.97	6,15E−02	1	PSMA2,PSMB7,PSMD1,PSMD5
C-type lectin receptors (CLRs)	1.73	2,76E−02	1	PSMA2,PSMB7,PSMD1,PSMD5
Hedgehog 'on' state	2.52	4,65E−02	1	PSMA2,PSMB7,PSMD1,PSMD5
TNFR2 non-canonical NF-kB pathway	2.89	5,88E−02	1	PSMA2,PSMB7,PSMD1,PSMD5
NIK-->noncanonical NF-kB signaling	3.1	6,67E−02	1	PSMA2,PSMB7,PSMD1,PSMD5
PTEN Regulation	1.69	2,67E−02	1	PSMA2,PSMB7,PSMD1,PSMD5
DNA Replication Pre-Initiation	2.23	3,85E−02	1	PSMA2,PSMB7,PSMD1,PSMD5
Synthesis of DNA	2.02	3,36E−02	1	PSMA2,PSMB7,PSMD1,PSMD5
S Phase	2.29	4E−02	1	PSMA2,PSMB7,PSMD1,PSMD5
Transcriptional regulation by RUNX1	1.67	2,63E−02	1	PSMA2,PSMB7,PSMD1,PSMD5
Transcriptional regulation by RUNX3	2.35	4,17E−02	1	PSMA2,PSMB7,PSMD1,PSMD5
Regulation of RUNX2 expression and activity	2.78	5,48E−02	1	PSMA2,PSMB7,PSMD1,PSMD5
KEAP1-NFE2L2 pathway	2.43	4,4E−02	1	PSMA2,PSMB7,PSMD1,PSMD5
Signaling by the B Cell Receptor (BCR)	1.51	2,35E−02	1	PSMA2,PSMB7,PSMD1,PSMD5
Autism Signaling Pathway	7,81E−01	1,3E−02	1	CAMK2B,CAMKK2,CYFIP1,MAP2K2
WNT/SHH Axonal Guidance Signaling Pathway	1.7	2,68E−02	1	ADCY5,ADCY6,ARF6,CAMK2B
CXCR4 Signaling	2.94	3,57E−02	1	ADCY5,ADCY6,GNA11,GNB5,MAP2K2,RHOB
p70S6K Signaling	4,29E−01	8,64E−03	1	MAP2K2,PPP2CA,PPP2CB,PPP2R2D,PTPA
Regulation of eIF4 and p70S6K Signaling	4.35	4,35E−02	1	MAP2K2,PPP2CA,PPP2CB,PPP2R2D,PTPA,RPS21,RPS24,RPS28
Telomerase Signaling	3.03	4,63E−02	1	MAP2K2,PPP2CA,PPP2CB,PPP2R2D,PTPA
Epithelial Adherens Junction Signaling	2.31	3,16E−02	1	ARPC5L,PPP2CA,PPP2CB,PPP2R2D,PTPA
PI3K/AKT Signaling	1.89	2,5E−02	1	MAP2K2,PPP2CA,PPP2CB,PPP2R2D,PTPA
WNT/β-catenin Signaling	2.13	2,87E−02	1	LRP1,PPP2CA,PPP2CB,PPP2R2D,PTPA
Endocannabinoid Developing Neuron Pathway	2.71	3,94E−02	1	ADCY5,ADCY6,CNR1,GNB5,MAP2K2
AMPK Signaling	5.12	4,13E−02	0.816	AK5,CAB39,CAMKK2,GNA11,GNB5,PPP2CA,PPP2CB,PPP2R2D,PTPA,RAB1A
Granzyme A Signaling	4.9	8,11E−02	0.816	LMNB2,NDUFA11,NDUFAB1,NDUFB11,NDUFB4,NDUFS2
Synaptic Long Term Depression	2.58	3,03E−02	0.447	GNA11,MAP2K2,PPP2CA,PPP2CB,PPP2R2D,PTPA
Metabolism of polyamines	4.26	8,47E−02	0.447	PSMA2,PSMB7,PSMD1,PSMD5,SRM
Interleukin-1 family signaling	2.68	3,88E−02	0.447	PSMA2,PSMB7,PSMD1,PSMD5,TOLLIP
Neddylation	1.54	2,03E−02	0.447	Cops2,PSMA2,PSMB7,PSMD1,PSMD5
Signaling by NOTCH4	3.55	6,02E−02	0.447	ACTA2,PSMA2,PSMB7,PSMD1,PSMD5
Sleep NREM Signaling Pathway	2.91	4,35E−02	0.447	ADCY5,ADCY6,CAMK2B,GABRB2,MAP2K2
Thrombin Signaling	3	3,11E−02	0.447	ADCY5,ADCY6,CAMK2B,GNA11,GNB5,MAP2K2,RHOB
ERK/MAPK Signaling	1.77	2,33E−02	0.447	CRKL,MAP2K2,PPP2CA,PPP2CB,PTPA
Sirtuin Signaling Pathway	2.37	2,41E−02	0.447	NDUFA11,NDUFAB1,NDUFB11,NDUFB4,NDUFS2,SDHC,TOMM22
Endocannabinoid Cancer Inhibition Pathway	2.44	3,4E−02	0.447	ADCY5,ADCY6,CAMKK2,CNR1,MAP2K2
GABAergic Receptor Signaling Pathway (Enhanced)	1.8	2,88E−02	0	ADCY5,ADCY6,GABRB2,GNB5
Cachexia Signaling Pathway	1.36	1,63E−02	0	ADCY5,ADCY6,PSMA2,PSMB7,PSMD1,PSMD5
PPARα/RXRα Activation	1.94	2,58E−02	0	ADCY5,ADCY6,GNA11,GPD1,MAP2K2
Degradation of beta-catenin by the destruction complex	4.36	6,52E−02	0	PPP2CA,PPP2CB,PSMA2,PSMB7,PSMD1,PSMD5
TCF dependent signaling in response to WNT	2.57	3,02E−02	0	PPP2CA,PPP2CB,PSMA2,PSMB7,PSMD1,PSMD5
Mitotic Metaphase and Anaphase	2.22	2,55E−02	0	PPP2CA,PPP2CB,PSMA2,PSMB7,PSMD1,PSMD5
Signaling by ROBO receptors	3.8	5,17E−02	0	PFN2,PSMA2,PSMB7,PSMD1,PSMD5,SRGAP3
Mitotic G2-G2/M phases	2.57	3,02E−02	0	PPP2CA,PPP2CB,PSMA2,PSMB7,PSMD1,PSMD5
Hedgehog 'off' state	3.86	5,31E−02	0	ADCY5,ADCY6,PSMA2,PSMB7,PSMD1,PSMD5
Deubiquitination	1.99	2,28E−02	0	HGS,PSMA2,PSMB7,PSMD1,PSMD5,STAM
Cell Cycle Checkpoints	1.93	2,21E−02	0	PPP2CA,PPP2CB,PSMA2,PSMB7,PSMD1,PSMD5
ILK Signaling	4.93	4,48E−02	0	ACTA1,ACTA2,ACTC1,ACTG2,PPP2CA,PPP2CB,PPP2R2D,PTPA,RHOB
Protein Kinase A Signaling	2.09	1,95E−02	0	ADCY5,ADCY6,CAMK2B,GNB5,MAP2K2,PDE10A,PPP2CA,PTPRA
Role of Tissue Factor in Cancer	2.49	2,9E−02	0	GNA11,MAP2K2,PPP2CA,PPP2CB,PPP2R2D,PTPA
Cardiac β-adrenergic Signaling	6.27	5,56E−02	0	ADCY5,ADCY6,GNA11,GNB5,PDE10A,PPP2CA,PPP2CB,PPP2R2D,PTPA,SLC8A1
Protein Ubiquitination Pathway	1.92	2,2E−02	0	DNAJB6,PSMA2,PSMB7,PSMD1,PSMD5,UBE2K
Opioid Signaling Pathway	1.87	2,14E−02	0	ADCY5,ADCY6,CAMK2B,GNA11,GNB5,MAP2K2
Apelin Adipocyte Signaling Pathway	2.43	4,4E−02	0	ADCY5,ADCY6,GNA11,MGST3
Apelin Endothelial Signaling Pathway	2.52	3,55E−02	0	ADCY5,ADCY6,GNA11,GNB5,MAP2K2
Hepatic Fibrosis Signaling Pathway	1.15	1,44E−02	0	ACTA2,CNR1,LRP1,MAP2K2,RHOB,SDHC
Ferroptosis Signaling Pathway	1.88	3,05E−02	0	ARF5,ARF6,MAP2K2,NFS1
S100 Family Signaling Pathway	5,41E−01	9,07E−03	−0,378	ADGRL3,ANXA2,ATP5PO,CAMK2B,CNR1,GNA11,MAP2K2
Class I MHC mediated antigen processing and presentation	1.8	1,87E−02	−0,378	BLMH,PSMA2,PSMB7,PSMD1,PSMD5,SEC31A,UBE2K
FAK Signaling	−0E00	6,77E−03	−0,378	ADGRL3,ARPC5L,CNR1,CRKL,MAP2K2,PTPRA,SH3GL1
Breast Cancer Regulation by Stathmin1	1.26	1,35E−02	−0,378	ADGRL3,CAMK2B,CNR1,GNB5,MAP2K2,PPP2CA,PPP2CB,PTPA
Phagosome Formation	6,81E−01	1,01E−02	−0,378	ADGRL3,AP1G1,ARF6,ARPC5L,CNR1,CRKL,MAP2K2
Microautophagy Signaling Pathway	4.79	5E−02	−0,707	CHMP5,HGS,PSMA2,PSMB7,PSMD1,PSMD5,SEC31A,STAM
Clathrin-mediated endocytosis	3.53	4,62E−02	−0,816	ARF6,EPN2,HGS,SGIP1,SH3GL1,STAM
Hematoma Resolution Signaling Pathway	2.03	2,33E−02	−0,816	LRP1,NDUFA11,NDUFAB1,NDUFB11,NDUFB4,NDUFS2
Cardiac Hypertrophy Signaling	2.63	2,68E−02	−0,816	ADCY5,ADCY6,ADSS2,GNA11,GNB5,MAP2K2,RHOB
CREB Signaling in Neurons	1.22	1,32E−02	−0,816	ADCY5,ADCY6,ADGRL3,CAMK2B,CNR1,GNA11,GNB5,MAP2K2
Systemic Lupus Erythematosus in T Cell Signaling Pathway	7,98E−01	1,09E−02	−0,816	MAP2K2,PPP2CA,PPP2CB,PPP2R2D,PTPA,RAB4A,RHOB
Dilated Cardiomyopathy Signaling Pathway	4.06	4,67E−02	−1,000	ACTA1,ACTA2,ACTC1,ACTG2,ADCY5,ADCY6,CAMK2B
MHC class II antigen presentation	1.94	3,17E−02	−1,000	ACTR1B,AP1G1,KIF5B,SEC31A
RHO GTPases Activate Formins	1.8	2,88E−02	−1,000	PFN2,PPP2CA,PPP2CB,RHOB
RAF/MAP kinase cascade	4.04	3,44E−02	−1,000	CAMK2B,MAP2K2,PPP2CA,PPP2CB,PSMA2,PSMB7,PSMD1,PSMD5,PTPRA
Mitotic Prophase	2.24	3,88E−02	−1,000	PPP2CA,PPP2CB,PPP2R2D,RAB1A
NAFLD Signaling Pathway	1.14	1,77E−02	−1,000	PPP2CA,PPP2CB,PPP2R2D,PTPA
Cohesin Chromatin Regulation Pathway	1.03	1,62E−02	−1,000	PPP2CA,PPP2CB,PPP2R2D,PTPA
Corticotropin Releasing Hormone Signaling	1.67	2,63E−02	−1,000	ADCY5,ADCY6,CNR1,MAP2K2
Colorectal Cancer Metastasis Signaling	2.54	2,58E−02	−1,000	ADCY5,ADCY6,GNA11,GNB5,LRP1,MAP2K2,RHOB
Gαs Signaling	3.6	4,76E−02	−1,000	ADCY5,ADCY6,CNR1,GNA11,GNB5,MAP2K2
G-Protein Coupled Receptor Signaling	1.25	1,28E−02	−1,000	ADCY5,ADCY6,ADGRL3,CAMK2B,CNR1,GNA11,GNB5,MAP2K2,PDE10A
Glutaminergic Receptor Signaling Pathway (Enhanced)	2.12	2,15E−02	−1,134	ADCY5,ADCY6,AGK,CAMK2B,GABRB2,SHANK2,SLC1A3
Molecular Mechanisms of Cancer	1.13	1,17E−02	−1,265	ADCY5,ADCY6,ADGRL3,CAMK2B,CNR1,GNA11,GNB5,LRP1,MAP2K2,RHOB
G alpha (i) signalling events	1.47	1,94E−02	−1,342	ADCY5,ADCY6,CNR1,GNB5,HEBP1
Intra-Golgi and retrograde Golgi-to-ER traffic	1.86	2,46E−02	−1,342	ARF5,COPB1,COPE,KIF5B,RAB1A
Processing of Capped Intron-Containing Pre-mRNA	1.3	1,74E−02	−1,342	DDX39B,HNRNPH2,SNRPD1,SNRPD2,SRSF2
CTLA4 Signaling in Cytotoxic T Lymphocytes	3,85E−01	8,22E−03	−1,342	AP1G1,PPP2CA,PPP2CB,PPP2R2D,PTPA
Reelin Signaling in Neurons	2.56	3,62E−02	−1,342	ARPC5L,CAMK2B,CNR1,CRKL,MAP2K2
Paxillin Signaling	3.05	4,67E−02	−1,342	ACTA1,ACTA2,ACTC1,ACTG2,ARF6
TEC Kinase Signaling	9,69E−01	1,21E−02	−1,342	ACTA1,ACTA2,ACTC1,ACTG2,GNA11,GNB5,RHOB
Xenobiotic Metabolism CAR Signaling Pathway	2.63	3,09E−02	−1,342	MAP2K2,MGST3,PPP2CA,PPP2CB,PPP2R2D,PTPA
Neutrophil degranulation	4.54	2,73E−02	−1,387	ACTR1B,ANXA2,CAB39,COPB1,CYFIP1,GDI2,JUP,PDXK,PSMA2,PSMB7,PSMD1,SCAMP1,TOLLIP
Neutrophil Extracellular Trap Signaling Pathway	2.16	2E−02	−1,414	MAP2K2,NDUFA11,NDUFAB1,NDUFB11,NDUFB4,NDUFS2,SDHC,TOMM22
Orexin Signaling Pathway	2.19	2,52E−02	−1,633	ADCY5,ADCY6,CAMK2B,CNR1,GNB5,SLC8A1
Eukaryotic Translation Elongation	4.28	6,32E−02	−1,633	RPL10A,RPL17,RPL35,RPS21,RPS24,RPS28
SRP-dependent cotranslational protein targeting to membrane	3.82	5,22E−02	−1,633	RPL10A,RPL17,RPL35,RPS21,RPS24,RPS28
Major pathway of rRNA processing in the nucleolus and cytosol	2.72	3,23E−02	−1,633	RPL10A,RPL17,RPL35,RPS21,RPS24,RPS28
Signaling by MET	4.74	7,59E−02	−1,633	ARF6,CRKL,HGS,RAB4A,SH3GL1,STAM
Eukaryotic Translation Initiation	3.68	4,92E−02	−1,633	RPL10A,RPL17,RPL35,RPS21,RPS24,RPS28
Eukaryotic Translation Termination	4.31	6,38E−02	−1,633	RPL10A,RPL17,RPL35,RPS21,RPS24,RPS28
Response of EIF2AK4 (GCN2) to amino acid deficiency	4.08	5,83E−02	−1,633	RPL10A,RPL17,RPL35,RPS21,RPS24,RPS28
Nuclear Cytoskeleton Signaling Pathway	2.36	2,73E−02	−1,633	ACTA1,ACTA2,ACTC1,ACTG2,KIF5B,LMNB2
RAR Activation	1.11	1,4E−02	−1,633	ADCY5,ADCY6,CAMK2B,GNA11,PDE10A,RHOB
Fcγ Receptor-mediated Phagocytosis in Macrophages and Monocytes	4.31	6,38E−02	−1,633	ACTA1,ACTA2,ACTC1,ACTG2,ARF6,ARPC5L
cAMP-mediated signaling	2.21	2,54E−02	−1,633	ADCY5,ADCY6,CAMK2B,CNR1,MAP2K2,PDE10A
Selenoamino acid metabolism	5.01	6,54E−02	−1,890	GSR,RPL10A,RPL17,RPL35,RPS21,RPS24,RPS28
Cargo recognition for clathrin-mediated endocytosis	5.01	6,54E−02	−1,890	Cops2,EPN2,HGS,SGIP1,SH3GL1,STAM,UBQLN1
Nonsense-Mediated Decay (NMD)	4.76	5,98E−02	−1,890	PPP2CA,RPL10A,RPL17,RPL35,RPS21,RPS24,RPS28
Regulation of Actin-based Motility by Rho	4.8	6,09E−02	−1,890	ACTA1,ACTA2,ACTC1,ACTG2,ARPC5L,PFN2,RHOB
Electron transport, ATP synthesis, and heat production by uncoupling proteins	7.66	7,81E−02	−1,897	ATP5MF,ATP5MG,ATP5PO,NDUFA11,NDUFAB1,NDUFB11,NDUFB4,NDUFS2,SDHC,UQCR10
Oxidative Phosphorylation	8.23	8,93E−02	−1,897	ATP5MF,ATP5MG,ATP5PO,NDUFA11,NDUFAB1,NDUFB11,NDUFB4,NDUFS2,SDHC,UQCR10
Oxytocin in Brain Signaling Pathway	1.3	2,01E−02	−2,000	CAMKK2,GNA11,GNB5,MAP2K2
Acetylcholine Receptor Signaling Pathway	1.34	2,06E−02	−2,000	ADCY5,ADCY6,CAMK2B,GNA11
DAG and IP3 signaling	3.74	9,76E−02	−2,000	ADCY5,ADCY6,CAMK2B,CAMKK2
Signaling by NTRK1 (TRKA)	2.61	4,94E−02	−2,000	CRKL,MAP2K2,PPP2CA,PPP2CB
G alpha (s) signalling events	1.73	2,76E−02	−2,000	ADCY5,ADCY6,GNB5,PDE10A
COPI-mediated anterograde transport	2.25	3,92E−02	−2,000	ARF5,COPB1,COPE,RAB1A
GABA receptor activation	3.1	6,67E−02	−2,000	ADCY5,ADCY6,GABRB2,GNB5
Ion channel transport	1.41	2,19E−02	−2,000	ATP1B3,CAMK2B,FXYD6,SRI
Caveolar-mediated Endocytosis Signaling	4.87	8E−02	−2,000	ACTA1,ACTA2,ACTC1,ACTG2,COPB1,COPE
Agrin Interactions at Neuromuscular Junction	2.87	5,8E−02	−2,000	ACTA1,ACTA2,ACTC1,ACTG2
Docosahexaenoic Acid (DHA) Signaling	1.02	1,6E−02	−2,000	ADCY5,ADCY6,MAP2K2,SYT12
EIF2 Signaling	6.2	4,78E−02	−2,000	ACTA1,ACTA2,ACTC1,ACTG2,MAP2K2,RPL10A,RPL17,RPL35,RPS21,RPS24,RPS28
RAC Signaling	1.82	2,92E−02	−2,000	ARPC5L,BRK1,CYFIP1,MAP2K2
Death Receptor Signaling	2.35	4,17E−02	−2,000	ACTA1,ACTA2,ACTC1,ACTG2
Adrenomedullin signaling pathway	1.3	2,01E−02	−2,000	ADCY5,ADCY6,GNA11,MAP2K2
Senescence Pathway	1.24	1,67E−02	−2,000	MAP2K2,PPP2CA,PPP2CB,PPP2R2D,PTPA
Insulin Secretion Signaling Pathway	9,06E−01	1,45E−02	−2,000	ADCY5,ADCY6,CAMK2B,GNA11
RHO GTPase cycle	3.5	2,44E−02	−2,111	ACTC1,BRK1,C1QBP,CYFIP1,DDX39B,HGS,JUP,LETM1,RHOB,SRGAP3,STAM
Integrin Signaling	6.55	5,19E−02	−2,111	ACTA1,ACTA2,ACTC1,ACTG2,ARF5,ARF6,ARPC5L,CRKL,MAP2K2,PFN2,RHOB
Protein Sorting Signaling Pathway	4.46	4,49E−02	−2,121	ADCY5,ADCY6,AP1G1,COPB1,COPE,SACM1L,SEC31A,SNX1
Serotonin Receptor Signaling	1.78	1,71E−02	−2,121	ADCY5,ADCY6,CAMK2B,GNA11,GNB5,MAP2K2,RAB4A,RHOB
Cardiac conduction	2.67	3,85E−02	−2,236	ATP1B3,CAMK2B,FXYD6,SLC8A1,SRI
Virus Entry via Endocytic Pathways	2.86	4,24E−02	−2,236	ACTA1,ACTA2,ACTC1,ACTG2,AP1G1
GNRH Signaling	2.66	3,14E−02	−2,236	ADCY5,ADCY6,CAMK2B,GNA11,GNB5,MAP2K2
Role of NFAT in Cardiac Hypertrophy	2.32	2,68E−02	−2,236	ADCY5,ADCY6,CAMK2B,GNB5,MAP2K2,SLC8A1
Estrogen Receptor Signaling	3.86	2,69E−02	−2,236	ADCY5,ADCY6,GNA11,GNB5,MAP2K2,NDUFA11,NDUFAB1,NDUFB11,NDUFB4,NDUFS2,SDHC
VEGF Signaling	3.2	5,05E−02	−2,236	ACTA1,ACTA2,ACTC1,ACTG2,MAP2K2
Autophagy	2.39	2,76E−02	−2,236	CAMKK2,MAP2K2,PPP2CA,PPP2CB,PPP2R2D,PTPA
Ephrin Receptor Signaling	1.87	2,48E−02	−2,236	ARPC5L,CRKL,GNA11,GNB5,MAP2K2
Leukocyte Extravasation Signaling	2.64	3,11E−02	−2,449	ACTA1,ACTA2,ACTC1,ACTG2,CRKL,MAP2K2
Platelet homeostasis	4.52	6,98E−02	−2,449	GNB5,PDE10A,PPP2CA,PPP2CB,SLC8A1,SRI
Transport of inorganic cations/anions and amino acids/oligopeptides	4.06	5,77E−02	−2,449	AHCYL2,SLC17A6,SLC1A3,SLC1A4,SLC8A1,SRI
CDK5 Signaling	4.8	6,09E−02	−2,449	ADCY5,ADCY6,MAP2K2,PPP2CA,PPP2CB,PPP2R2D,PTPA
Dopamine-DARPP32 Feedback in cAMP Signaling	3.49	3,76E−02	−2,449	ADCY5,ADCY6,CAMKK2,PPP2CA,PPP2CB,PPP2R2D,PTPA
Cardiac Hypertrophy Signaling (Enhanced)	1.08	1,29E−02	−2,449	ADCY5,ADCY6,CAMK2B,GNA11,GNB5,MAP2K2,PDE10A
Eicosanoid Signaling	1.87	2,14E−02	−2,449	ADCY5,ADCY6,AP1G1,GNA11,GNB5,MAP2K2
Signaling by Rho Family GTPases	6.42	4,49E−02	−2,530	ACTA1,ACTA2,ACTC1,ACTG2,ARPC5L,CYFIP1,GNA11,GNB5,MAP2K2,RHOB,SEPTIN4,SEPTIN8
SNARE Signaling Pathway	4.33	5,15E−02	−2,646	ADCY5,ADCY6,CAMK2B,CPLX1,CPLX2,RAB1A,SYT12
Sertoli Cell-Sertoli Cell Junction Signaling	2.81	2,88E−02	−2,646	ACTA1,ACTA2,ACTC1,ACTG2,EPN2,JUP,MAP2K2
Gap Junction Signaling	2.12	2,15E−02	−2,646	ACTA1,ACTA2,ACTC1,ACTG2,ADCY5,ADCY6,MAP2K2
Opioid Signalling	6.67	8,89E−02	−2,828	ADCY5,ADCY6,CAMK2B,CAMKK2,GNA11,GNB5,PPP2CA,PPP2CB
RHOA Signaling	5.61	6,45E−02	−2,828	ACTA1,ACTA2,ACTC1,ACTG2,ARPC5L,PFN2,SEPTIN4,SEPTIN8
Actin Cytoskeleton Signaling	5.09	4,1E−02	−3,000	ACTA1,ACTA2,ACTC1,ACTG2,ARPC5L,BRK1,CRKL,CYFIP1,MAP2K2,PFN2
Synaptogenesis Signaling Pathway	4.14	3,17E−02	−3,000	ADCY5,ADCY6,ARPC5L,CAMK2B,CPLX1,CPLX2,CRKL,LRP1,NAP1L1,SYT12
Cellular Effects of Sildenafil (Viagra)	2.98	1,89E−02	−3,051	ACTA1,ACTA2,ACTC1,ACTG2,ADCY5,ADCY6,ADGRL3,CNR1,GNB5,PPP2CA,PPP2CB,PPP2R2D,PTPA
CSDE1 Signaling Pathway	1.24	3,57E−02	NaN	DDX6,SYNCRIP
Neurovascular Coupling Signaling Pathway	3,2E−01	8,62E−03	NaN	GABRB2,SLC1A3
Oxytocin Signaling Pathway	5,08E−01	1,06E−02	NaN	CAMKK2,GNA11,GNB5
Pulmonary Fibrosis Idiopathic Signaling Pathway	7,21E−01	1,23E−02	NaN	ACTA1,ACTA2,ACTC1,ACTG2
Wound Healing Signaling Pathway	2,82E−01	7,94E−03	NaN	ACTA2,MAP2K2
CLEAR Signaling Pathway	8,66E−01	1,4E−02	NaN	PPP2CA,PPP2CB,PPP2R2D,PTPA
Oxytocin in Spinal Neurons Signaling Pathway	1.61	5,71E−02	NaN	CAMKK2,GNA11
CDX Gastrointestinal Cancer Signaling Pathway	−0E00	4,95E−03	NaN	MAP2K2
Immunogenic Cell Death Signaling Pathway	3,32E−01	1,11E−02	NaN	LRP1
Macrophage Classical Activation Signaling Pathway	−0E00	5,29E−03	NaN	SDHC
Multiple Sclerosis Signaling Pathway	−0E00	4,5E−03	NaN	SLC8A1
Role of Chondrocytes in Rheumatoid Arthritis Signaling Pathway	5,93E−01	1,42E−02	NaN	CAMKK2,LRP1
Role of Osteoblasts in Rheumatoid Arthritis Signaling Pathway	−0E00	4,1E−03	NaN	LRP1
Role of Osteoclasts in Rheumatoid Arthritis Signaling Pathway	4,45E−01	9,74E−03	NaN	ADAM23,MAP2K2,RHOB
Glucocorticoid Receptor Signaling	9,57E−01	1,2E−02	NaN	MAP2K2,NDUFA11,NDUFAB1,NDUFB11,NDUFB4,NDUFS2,SDHC
Natural Killer Cell Signaling	−0E00	5,05E−03	NaN	MAP2K2
Neuregulin Signaling	7,11E−01	1,71E−02	NaN	CRKL,MAP2K2
Circadian Rhythm Signaling	1.96	2,24E−02	NaN	ADCY5,ADCY6,CAMK2B,GNA11,GNB5,MAP2K2
Synaptic Long Term Potentiation	1.19	2,27E−02	NaN	CAMK2B,GNA11,MAP2K2
Axonal Guidance Signaling	3.05	2,16E−02	NaN	ADAM23,AFG3L2,ARPC5L,CRKL,GNA11,GNB5,L1CAM,MAP2K2,PFN2,SHANK2,SRGAP3
Fc Epsilon RI Signaling	2,52E−01	8,47E−03	NaN	MAP2K2
Huntington's Disease Signaling	3.07	2,82E−02	NaN	CPLX2,GNA11,GNB5,PSMA2,PSMB7,PSMD1,PSMD5,SDHC
Chaperone Mediated Autophagy Signaling Pathway	−0E00	3,15E−03	NaN	PSMA2,PSMB7
IL-33 Signaling Pathway	−0E00	5,41E−03	NaN	MAP2K2
Myelination Signaling Pathway	4,03E−01	9,17E−03	NaN	ARF6,MAP2K2,PTPRA
NOD1/2 Signaling Pathway	−0E00	5,29E−03	NaN	MAP2K2
Activin Inhibin Signaling Pathway	−0E00	4,74E−03	NaN	MAP2K2
Adrenergic Receptor Signaling Pathway (Enhanced)	3,94E−01	1E−02	NaN	ADCY5,ADCY6
ISGylation Signaling Pathway	2,77E−01	9,26E−03	NaN	CHMP5
NRF2-mediated Oxidative Stress Response	4.37	3,8E−02	NaN	ACTA1,ACTA2,ACTC1,ACTG2,DNAJB6,GSR,MAP2K2,MGST3,UBE2K
Aryl Hydrocarbon Receptor Signaling	−0E00	6,29E−03	NaN	MGST3
LPS/IL-1 Mediated Inhibition of RXR Function	−0E00	3,89E−03	NaN	MGST3
Intrinsic Pathway for Apoptosis	1.25	3,64E−02	NaN	C1QBP,SEPTIN4
Neurotransmitter release cycle	1.5	5E−02	NaN	CPLX1,SLC1A3
Neurotransmitter uptake and metabolism In glial cells	1.56	2,5E−01	NaN	SLC1A3
RAF-independent MAPK1/3 activation	8,31E−01	4,35E−02	NaN	MAP2K2
GPVI-mediated activation cascade	6,66E−01	2,86E−02	NaN	RHOB
Signaling by ERBB4	4,73E−01	1,69E−02	NaN	GABRB2
PIP3 activates AKT signaling	5,97E−01	1,43E−02	NaN	PPP2CA,PPP2CB
Mitochondrial protein import	4,45E−01	1,56E−02	NaN	TOMM22
Potassium Channels	2,91E−01	9,71E−03	NaN	GNB5
Mitochondrial iron-sulfur cluster biogenesis	1.06	7,69E−02	NaN	NFS1
Formation of Fibrin Clot (Clotting Cascade)	6,24E−01	2,56E−02	NaN	C1QBP
The citric acid (TCA) cycle and respiratory electron transport	1.25	3,64E−02	NaN	MPC1,SDHC
Translocation of SLC2A4 (GLUT4) to the plasma membrane	4,09E−01	1,41E−02	NaN	RAB4A
Glycerophospholipid biosynthesis	1.5	3,03E−02	NaN	AGK,GPD1,SLC44A1
PI Metabolism	9,56E−01	2,44E−02	NaN	RAB4A,SACM1L
Phase II - Conjugation of compounds	4,29E−01	1,49E−02	NaN	UGP2
Integration of energy metabolism	4.08	5,83E−02	NaN	ADCY5,ADCY6,GNA11,GNB5,PPP2CA,PPP2CB
DDX58/IFIH1-mediated induction of interferon-alpha/beta	3,74E−01	1,27E−02	NaN	UBE2K
Signaling by EGFR	2.3	6E−02	NaN	HGS,SH3GL1,STAM
Signaling by PDGF	4,79E−01	1,72E−02	NaN	CRKL
Signaling by VEGF	1.41	2,78E−02	NaN	BRK1,CYFIP1,JUP
Metabolism of non-coding RNA	1.25	3,64E−02	NaN	SNRPD1,SNRPD2
Metabolism of water-soluble vitamins and cofactors	1.2	3,39E−02	NaN	NFS1,PDXK
trans-Golgi Network Vesicle Budding	1.03	2,7E−02	NaN	AP1G1,HGS
Cell surface interactions at the vascular wall	3,66E−01	9,48E−03	NaN	ATP1B3,L1CAM
Fcgamma receptor (FCGR) dependent phagocytosis	5,28E−01	1,27E−02	NaN	BRK1,CYFIP1
RNA Polymerase II Transcription	1.07	2,01E−02	NaN	DDX39B,RNMT,SRSF2
COPII-mediated vesicle transport	1.05	2,78E−02	NaN	RAB1A,SEC31A
Arachidonic acid metabolism	5,71E−01	2,22E−02	NaN	EPHX2
Binding and Uptake of Ligands by Scavenger Receptors	2,66E−01	8,93E−03	NaN	LRP1
Visual phototransduction	4,67E−01	1,67E−02	NaN	GNB5
Insulin processing	7,97E−01	4E−02	NaN	KIF5B
Detoxification of Reactive Oxygen Species	1.57	5,41E−02	NaN	GSR,PRDX5
Cellular response to heat stress	1.52	3,09E−02	NaN	CAMK2B,DNAJB6,HSBP1
Class A/1 (Rhodopsin-like receptors)	−0E00	6,31E−03	NaN	CNR1,HEBP1
Class B/2 (Secretin family receptors)	3,12E−01	1,04E−02	NaN	GNB5
Semaphorin interactions	4,45E−01	1,56E−02	NaN	RHOB
L1CAM interactions	6,69E−01	1,6E−02	NaN	L1CAM,MAP2K2
NCAM signaling for neurite out-growth	4,61E−01	1,64E−02	NaN	PTPRA
Energy dependent regulation of mTOR by LKB1-AMPK	7,39E−01	3,45E−02	NaN	CAB39
XBP1(S) activates chaperone genes	5,47E−01	2,08E−02	NaN	SEC31A
Regulation of Insulin-like Growth Factor (IGF) transport and uptake by IGFBPs	2,38E−01	8,06E−03	NaN	SCG2
Beta-catenin independent WNT signaling	2,94E−01	9,8E−03	NaN	GNB5
Costimulation by the CD28 family	9,92E−01	2,56E−02	NaN	PPP2CA,PPP2CB
Glyoxylate metabolism and glycine degradation	7,52E−01	3,57E−02	NaN	NDUFAB1
Striated Muscle Contraction	1.59	5,56E−02	NaN	ACTA1,ACTC1
Protein folding	1.51	3,06E−02	NaN	GNA11,GNB5,PFDN6
Signal amplification	1.66	6,06E−02	NaN	GNA11,GNB5
G-protein beta:gamma signalling	7E−01	3,12E−02	NaN	GNB5
Glutamate binding, activation of AMPA receptors and synaptic plasticity	7E−01	3,12E−02	NaN	CAMK2B
G alpha (q) signalling events	4,69E−01	1,15E−02	NaN	GNA11,GNB5
G alpha (12/13) signalling events	9,74E−01	2,5E−02	NaN	GNB5,RHOB
G alpha (z) signalling events	2.35	6,25E−02	NaN	ADCY5,ADCY6,GNB5
Transport of bile salts and organic acids, metal ions and amine compounds	3,58E−01	1,2E−02	NaN	SLC44A1
Deadenylation-dependent mRNA decay	4,98E−01	1,82E−02	NaN	DDX6
Vasopressin regulates renal water homeostasis via Aquaporins	2.48	6,98E−02	NaN	ADCY5,ADCY6,GNB5
Activation of NMDA receptors and postsynaptic events	9,39E−01	2,38E−02	NaN	CAMK2B,CAMKK2
Smooth Muscle Contraction	2.48	6,98E−02	NaN	ACTA2,ACTG2,ANXA2
Cell junction organization	3,25E−01	1,09E−02	NaN	JUP
MAPK targets/ Nuclear events mediated by MAP kinases	1.66	6,06E−02	NaN	PPP2CA,PPP2CB
Activation of kainate receptors upon glutamate binding	1.74	6,67E−02	NaN	GNB5,NCALD
Thrombin signalling through proteinase activated receptors (PARs)	1.69	6,25E−02	NaN	GNA11,GNB5
Interconversion of nucleotide di- and triphosphates	2	9,09E−02	NaN	AK5,GSR
Interleukin-3, Interleukin-5 and GM-CSF signaling	4,98E−01	1,82E−02	NaN	CRKL
Mitophagy	7,25E−01	3,33E−02	NaN	TOMM22
RHO GTPases activate PKNs	7,52E−01	3,57E−02	NaN	RHOB
RHO GTPases activate CIT	9,08E−01	5,26E−02	NaN	RHOB
RHO GTPases activate KTN1	1.13	9,09E−02	NaN	KIF5B
RHO GTPases Activate ROCKs	9,08E−01	5,26E−02	NaN	RHOB
TP53 Regulates Metabolic Genes	9,06E−01	2,27E−02	NaN	GSR,PRDX5
Signaling by FGFR1	1.33	4E−02	NaN	PPP2CA,PPP2CB
Signaling by FGFR2	1.04	2,74E−02	NaN	PPP2CA,PPP2CB
Signaling by FGFR3	1.5	5E−02	NaN	PPP2CA,PPP2CB
Signaling by FGFR4	1.48	4,88E−02	NaN	PPP2CA,PPP2CB
RHO GTPases Activate WASPs and WAVEs	1.59	5,56E−02	NaN	BRK1,CYFIP1
RHO GTPases Activate Rhotekin and Rhophilins	1.22	1,11E−01	NaN	RHOB
LGI-ADAM interactions	1.03	7,14E−02	NaN	ADAM23
MAPK6/MAPK4 signaling	2.41	4,35E−02	NaN	PSMA2,PSMB7,PSMD1,PSMD5
Nucleotide Excision Repair	3,09E−01	1,03E−02	NaN	Cops2
Neurexins and neuroligins	1.23	3,51E−02	NaN	SHANK2,SYT12
TP53 Regulates Transcription of DNA Repair Genes	4,14E−01	1,43E−02	NaN	AP1G1
Choline catabolism	1.47	2E−01	NaN	SLC44A1
Keratinization	−0E00	4,67E−03	NaN	JUP
Regulation of TP53 Expression and Degradation	1.53	5,13E−02	NaN	PPP2CA,PPP2CB
Mitotic Prometaphase	3,86E−01	9,85E−03	NaN	PPP2CA,PPP2CB
Glucose metabolism	1.74	3,75E−02	NaN	GNPDA2,PPP2CA,PPP2CB
Branched-chain amino acid catabolism	9,3E−01	5,56E−02	NaN	AUH
mRNA Capping	7,39E−01	3,45E−02	NaN	RNMT
Fatty acyl-CoA biosynthesis	7,67E−01	3,7E−02	NaN	TECR
Apoptotic execution phase	1.3	3,85E−02	NaN	STK24,STK26
Dissolution of Fibrin Clot	1.06	7,69E−02	NaN	ANXA2
Response to elevated platelet cytosolic Ca2+	1.19	2,27E−02	NaN	SCCPDH,TAGLN2,WDR1
Mitochondrial Fatty Acid Beta-Oxidation	8,14E−01	4,17E−02	NaN	NDUFAB1
Interferon gamma signaling	3,19E−01	1,06E−02	NaN	CAMK2B
Protein ubiquitination	7,25E−01	3,33E−02	NaN	UBE2K
TBC/RABGAPs	1.43	4,55E−02	NaN	ARF6,RAB4A
RAB geranylgeranylation	1.13	3,08E−02	NaN	RAB1A,RAB4A
RAB GEFs exchange GTP for GDP on RABs	8,98E−01	2,25E−02	NaN	GDI2,RAB1A
GABA synthesis, release, reuptake and degradation	9,08E−01	5,26E−02	NaN	CPLX1
Mitochondrial calcium ion transport	1.06	7,69E−02	NaN	LETM1
Cristae formation	2.9	9,68E−02	NaN	ATP5MF,ATP5MG,ATP5PO
Processing of SMDT1	2.45	1,54E−01	NaN	AFG3L2,PHB2
Gene and protein expression by JAK-STAT signaling after IL-12 stimulation	6,44E−01	2,7E−02	NaN	ANXA2
Post-translational protein phosphorylation	2,8E−01	9,35E−03	NaN	SCG2
Glycogen metabolism	8,14E−01	4,17E−02	NaN	UGP2
Transcriptional Regulation by MECP2	4,5E−01	1,59E−02	NaN	CAMK2B
Signaling by Erythropoietin	7,97E−01	4E−02	NaN	CRKL
Extra-nuclear estrogen signaling	4E−01	1,37E−02	NaN	GNB5
Peroxisomal protein import	4,5E−01	1,59E−02	NaN	EPHX2
Endosomal Sorting Complex Required For Transport (ESCRT)	2.9	9,68E−02	NaN	CHMP5,HGS,STAM
Assembly and cell surface presentation of NMDA receptors	5,88E−01	2,33E−02	NaN	CAMK2B
GPER1 signaling	2.43	6,67E−02	NaN	ADCY5,ADCY6,GNB5
Sensory processing of sound by outer hair cells of the cochlea	4,98E−01	1,82E−02	NaN	MPP1
RHOBTB3 ATPase cycle	1.17	1E−01	NaN	HGS
Retinoid metabolism and transport	5,79E−01	2,27E−02	NaN	LRP1
NFE2L2 regulating anti-oxidant/detoxification enzymes	9,08E−01	5,26E−02	NaN	GSR
Kinesins	4,61E−01	1,64E−02	NaN	KIF5B
Factors involved in megakaryocyte development and platelet production	3,29E−01	1,1E−02	NaN	EHD3
Acute Phase Response Signaling	−0E00	5,41E−03	NaN	MAP2K2
Hepatic Cholestasis	6,96E−01	1,35E−02	NaN	ADCY5,ADCY6,MAP2K2
Hepatic Fibrosis / Hepatic Stellate Cell Activation	−0E00	5,15E−03	NaN	ACTA2
Pancreatic Secretion Signaling Pathway	2,89E−01	8,06E−03	NaN	ADCY5,ADCY6
ROBO SLIT Signaling Pathway	1.23	2,36E−02	NaN	ARF5,ARF6,ARPC5L
FXR/RXR Activation	−0E00	5,35E−03	NaN	MGST3
BBSome Signaling Pathway	−0E00	4,09E−03	NaN	ADGRL3,CNR1
Folate Signaling Pathway	4,91E−01	1,79E−02	NaN	MTHFD1L
Ceramide Signaling	2.43	4,4E−02	NaN	PPP2CA,PPP2CB,PPP2R2D,PTPA
Tight Junction Signaling	4.42	4,44E−02	NaN	ACTA1,ACTA2,ACTC1,ACTG2,PPP2CA,PPP2CB,PPP2R2D,PTPA
TR/RXR Activation	2,29E−01	7,81E−03	NaN	SYT12
Erythropoietin Signaling Pathway	−0E00	5,68E−03	NaN	MAP2K2
14-3-3-mediated Signaling	2,31E−01	7,87E−03	NaN	MAP2K2
α-Adrenergic Signaling	3.95	5,5E−02	NaN	ADCY5,ADCY6,GNA11,GNB5,MAP2K2,SLC8A1
Clathrin-mediated Endocytosis Signaling	6.63	5,29E−02	NaN	ACTA1,ACTA2,ACTC1,ACTG2,AP1G1,ARF6,ARPC5L,HGS,RAB4A,SH3GL1,STAM
IL-8 Signaling	1.23	1,9E−02	NaN	GNA11,GNB5,MAP2K2,RHOB
IL-12 Signaling and Production in Macrophages	3,28E−01	8,77E−03	NaN	CAMKK2,MAP2K2
Role of NFAT in Regulation of the Immune Response	−0E00	2,9E−03	NaN	GNA11,GNB5,MAP2K2
LPS-stimulated MAPK Signaling	3,5E−01	1,18E−02	NaN	MAP2K2
CCR5 Signaling in Macrophages	−0E00	4,01E−03	NaN	GNA11,GNB5
CD40 Signaling	4,29E−01	1,49E−02	NaN	MAP2K2
CD27 Signaling in Lymphocytes	4,85E−01	1,75E−02	NaN	MAP2K2
IL-3 Signaling	9,83E−01	2,53E−02	NaN	CRKL,MAP2K2
fMLP Signaling in Neutrophils	1.88	3,05E−02	NaN	ARPC5L,GNA11,GNB5,MAP2K2
4-1BB Signaling in T Lymphocytes	6,77E−01	2,94E−02	NaN	MAP2K2
Thrombopoietin Signaling	4,5E−01	1,59E−02	NaN	MAP2K2
CCR3 Signaling in Eosinophils	1.18	2,24E−02	NaN	GNA11,GNB5,MAP2K2
Oncostatin M Signaling	5,88E−01	2,33E−02	NaN	MAP2K2
CD28 Signaling in T Helper Cells	−0E00	3,87E−03	NaN	ARPC5L,MAP2K2
IL-15 Signaling	−0E00	1,9E−03	NaN	MAP2K2
Mechanisms of Viral Exit from Host Cells	6.43	1,46E−01	NaN	ACTA1,ACTA2,ACTC1,ACTG2,LMNB2,SH3GL1
HIF1α Signaling	3,71E−01	9,57E−03	NaN	CAMK2B,MAP2K2
Melatonin Signaling	1.05	2,78E−02	NaN	CAMK2B,MAP2K2
Neuropathic Pain Signaling in Dorsal Horn Neurons	2,97E−01	9,9E−03	NaN	CAMK2B
Endothelin-1 Signaling	8,19E−01	1,55E−02	NaN	ADCY5,ADCY6,GNA11
Relaxin Signaling	2.34	3,23E−02	NaN	ADCY5,ADCY6,GNA11,GNB5,PDE10A
Factors Promoting Cardiogenesis in Vertebrates	5,44E−01	1,31E−02	NaN	CAMK2B,LRP1
CNTF Signaling	4,85E−01	1,75E−02	NaN	MAP2K2
Renin-Angiotensin Signaling	1.28	2,48E−02	NaN	ADCY5,ADCY6,MAP2K2
Semaphorin Signaling in Neurons	4,61E−01	1,64E−02	NaN	RHOB
ICOS-ICOSL Signaling in T Helper Cells	−0E00	1,97E−03	NaN	CAMK2B
Lipid Antigen Presentation by CD1	−0E00	2,41E−03	NaN	ARF6
Cell Cycle Regulation by BTG Family Proteins	3.87	1,05E−01	NaN	PPP2CA,PPP2CB,PPP2R2D,PTPA
Mitotic Roles of Polo-Like Kinase	2.92	5,97E−02	NaN	PPP2CA,PPP2CB,PPP2R2D,PTPA
HGF Signaling	6,34E−01	1,52E−02	NaN	CRKL,MAP2K2
HMGB1 Signaling	4,92E−01	1,2E−02	NaN	MAP2K2,RHOB
Role of CHK Proteins in Cell Cycle Checkpoint Control	3.15	6,9E−02	NaN	PPP2CA,PPP2CB,PPP2R2D,PTPA
FLT3 Signaling in Hematopoietic Progenitor Cells	3,62E−01	1,22E−02	NaN	MAP2K2
Polyamine Regulation in Colon Cancer	1.2	3,39E−02	NaN	MAP2K2,SRM
Cholecystokinin/Gastrin-mediated Signaling	7E−01	1,68E−02	NaN	MAP2K2,RHOB
Human Embryonic Stem Cell Pluripotency	−0E00	4,98E−03	NaN	MAP2K2
Melanocyte Development and Pigmentation Signaling	1.51	3,06E−02	NaN	ADCY5,ADCY6,MAP2K2
ATM Signaling	2.29	4E−02	NaN	PPP2CA,PPP2CB,PPP2R2D,PTPA
Antiproliferative Role of Somatostatin Receptor 2	1	2,6E−02	NaN	GNB5,MAP2K2
Androgen Signaling	4,86E−01	1,18E−02	NaN	GNA11,GNB5
Germ Cell-Sertoli Cell Junction Signaling	4.6	4,71E−02	NaN	ACTA1,ACTA2,ACTC1,ACTG2,EPN2,JUP,MAP2K2,RHOB
Aldosterone Signaling in Epithelial Cells	4,76E−01	1,16E−02	NaN	DNAJB6,MAP2K2
Role of NANOG in Mammalian Embryonic Stem Cell Pluripotency	2,38E−01	8,06E−03	NaN	MAP2K2
Prolactin Signaling	3,15E−01	1,05E−02	NaN	MAP2K2
Melanoma Signaling	5,32E−01	2E−02	NaN	MAP2K2
Prostate Cancer Signaling	2,61E−01	8,77E−03	NaN	MAP2K2
Renal Cell Carcinoma Signaling	3,74E−01	1,27E−02	NaN	MAP2K2
Endometrial Cancer Signaling	4,67E−01	1,67E−02	NaN	MAP2K2
Glioma Signaling	6,69E−01	1,6E−02	NaN	CAMK2B,MAP2K2
Acute Myeloid Leukemia Signaling	8,82E−01	2,2E−02	NaN	JUP,MAP2K2
Thyroid Cancer Signaling	3,74E−01	1,27E−02	NaN	MAP2K2
Bladder Cancer Signaling	2,56E−01	8,62E−03	NaN	MAP2K2
Chronic Myeloid Leukemia Signaling	2,4E−01	7,19E−03	NaN	CRKL,MAP2K2
Non-Small Cell Lung Cancer Signaling	3,19E−01	1,06E−02	NaN	MAP2K2
Gα12/13 Signaling	2,19E−01	7,52E−03	NaN	MAP2K2
Pancreatic Adenocarcinoma Signaling	2,33E−01	7,94E−03	NaN	MAP2K2
G Beta Gamma Signaling	6,48E−01	1,55E−02	NaN	GNA11,GNB5
G Protein Signaling Mediated by Tubby	−0E00	4,27E−03	NaN	GNA11,GNB5
Sphingosine-1-phosphate Signaling	1.29	2,5E−02	NaN	ADCY5,ADCY6,RHOB
Crosstalk between Dendritic Cells and Natural Killer Cells	3.37	5,49E−02	NaN	ACTA1,ACTA2,ACTC1,ACTG2,CAMK2B
Systemic Lupus Erythematosus Signaling	−0E00	1,88E−03	NaN	SNRPD1,SNRPD2
CDC42 Signaling	−0E00	1,74E−03	NaN	ARPC5L
PAK Signaling	2,54E−01	8,55E−03	NaN	MAP2K2
Role of Osteoblasts, Osteoclasts and Chondrocytes in Rheumatoid Arthritis	−0E00	4,39E−03	NaN	LRP1
Phospholipase C Signaling	−0E00	4,46E−03	NaN	ADCY5,ADCY6,GNB5,MAP2K2,RHOB
Ovarian Cancer Signaling	−0E00	6,33E−03	NaN	MAP2K2
HER-2 Signaling in Breast Cancer	6,81E−01	1,32E−02	NaN	ARF5,ARF6,MAP2K2
Role of Macrophages, Fibroblasts and Endothelial Cells in Rheumatoid Arthritis	3,91E−01	9,01E−03	NaN	CAMK2B,LRP1,MAP2K2
Leptin Signaling in Obesity	1.8	3,95E−02	NaN	ADCY5,ADCY6,MAP2K2
Glioma Invasiveness Signaling	4E−01	1,37E−02	NaN	RHOB
Granzyme B Signaling	9,78E−01	6,25E−02	NaN	LMNB2
IL-1 Signaling	3.26	5,21E−02	NaN	ADCY5,ADCY6,GNA11,GNB5,TOLLIP
RANK Signaling in Osteoclasts	3,29E−01	1,1E−02	NaN	MAP2K2
Glioblastoma Multiforme Signaling	4,79E−01	1,17E−02	NaN	MAP2K2,RHOB
Regulation of IL-2 Expression in Activated and Anergic T Lymphocytes	−0E00	2,16E−03	NaN	MAP2K2
NUR77 Signaling in T Lymphocytes	−0E00	1,95E−03	NaN	MAP2K2
PKCθ Signaling in T Lymphocytes	−0E00	1,79E−03	NaN	CAMK2B
Role of MAPK Signaling in the Pathogenesis of Influenza	3,54E−01	1,19E−02	NaN	MAP2K2
Role of PI3K/AKT Signaling in the Pathogenesis of Influenza	1.12	3,03E−02	NaN	CRKL,MAP2K2
MSP-RON Signaling Pathway	3.15	6,9E−02	NaN	ACTA1,ACTA2,ACTC1,ACTG2
PI3K Signaling in B Lymphocytes	−0E00	3,4E−03	NaN	CAMK2B,MAP2K2
P2Y Purinergic Receptor Signaling Pathway	1.86	3,01E−02	NaN	ADCY5,ADCY6,GNB5,MAP2K2
Cyclins and Cell Cycle Regulation	2.52	4,65E−02	NaN	PPP2CA,PPP2CB,PPP2R2D,PTPA
Spliceosomal Cycle	5,11E−01	1,89E−02	NaN	DDX39B
IL-17A Signaling in Airway Cells	4,29E−01	1,49E−02	NaN	MAP2K2
Role of IL-17A in Arthritis	4,85E−01	1,75E−02	NaN	MAP2K2
IL-17A Signaling in Fibroblasts	3,7E−01	1,25E−02	NaN	ACTA2
Role of IL-17F in Allergic Inflammatory Airway Diseases	5,55E−01	2,13E−02	NaN	MAP2K2
Actin Nucleation by ARP-WASP Complex	8,67E−01	2,15E−02	NaN	ARPC5L,RHOB
NGF Signaling	2,47E−01	8,33E−03	NaN	MAP2K2
Mouse Embryonic Stem Cell Pluripotency	2,88E−01	9,62E−03	NaN	MAP2K2
Transcriptional Regulatory Network in Embryonic Stem Cells	5,03E−01	1,22E−02	NaN	L1CAM,MAP2K2
eNOS Signaling	5,32E−01	1,28E−02	NaN	ADCY5,ADCY6
VEGF Family Ligand-Receptor Interactions	3,54E−01	1,19E−02	NaN	MAP2K2
Ephrin A Signaling	6,02E−01	1,44E−02	NaN	ARF6,MAP2K2
Ephrin B Signaling	1.05	2,78E−02	NaN	GNA11,GNB5
ERBB Signaling	3,22E−01	1,08E−02	NaN	MAP2K2
ERB2-ERBB3 Signaling	4,39E−01	1,54E−02	NaN	MAP2K2
ERBB4 Signaling	4,24E−01	1,47E−02	NaN	MAP2K2
GDNF Family Ligand-Receptor Interactions	3,87E−01	1,32E−02	NaN	MAP2K2
Netrin Signaling	9,25E−01	1,73E−02	NaN	ARPC5L,CAMK2B,MAP2K2
Pyrimidine Ribonucleotides De Novo Biosynthesis	5,88E−01	2,33E−02	NaN	AK5
Isoleucine Degradation I	9,53E−01	5,88E−02	NaN	AUH
Glutathione Redox Reactions I	1.8	7,14E−02	NaN	GSR,MGST3
Creatine-phosphate Biosynthesis	1.47	2E−01	NaN	CKMT2
CDP-diacylglycerol Biosynthesis I	7,52E−01	3,57E−02	NaN	GPD1
Acyl-CoA Hydrolysis	1.03	7,14E−02	NaN	ACOT7
tRNA Splicing	5,63E−01	2,17E−02	NaN	PDE10A
D-myo-inositol-5-phosphate Metabolism	1.9	2,51E−02	NaN	EPHX2,PPP2CA,PPP2CB,PTPA,SACM1L
Tetrahydrofolate Salvage from 5,10-methenyltetrahydrofolate	1.47	2E−01	NaN	MTHFD1L
Pyridoxal 5'-phosphate Salvage Pathway	1.13	3,08E−02	NaN	MAP2K2,PDXK
Pyrimidine Deoxyribonucleotides De Novo Biosynthesis I	8,31E−01	4,35E−02	NaN	AK5
Leukotriene Biosynthesis	1.03	7,14E−02	NaN	MGST3
Histidine Degradation III	1.27	1,25E−01	NaN	MTHFD1L
Glutathione-mediated Detoxification	6,34E−01	2,63E−02	NaN	MGST3
Glycerol Degradation I	3.15	3,33E−01	NaN	Gk,GPD1
tRNA Charging	1.53	5,13E−02	NaN	DARS1,FARSB
Phosphatidylglycerol Biosynthesis II (Non-plastidic)	7,25E−01	3,33E−02	NaN	GPD1
D-myo-inositol (1,4,5,6)-Tetrakisphosphate Biosynthesis	2.04	2,73E−02	NaN	EPHX2,PPP2CA,PPP2CB,PTPA,SACM1L
Superpathway of Inositol Phosphate Compounds	1.6	2,11E−02	NaN	EPHX2,PPP2CA,PPP2CB,PTPA,SACM1L
Valine Degradation I	8,87E−01	5E−02	NaN	AUH
Glutathione Redox Reactions II	1.56	2,5E−01	NaN	GSR
D-myo-inositol (3,4,5,6)-tetrakisphosphate Biosynthesis	2.04	2,73E−02	NaN	EPHX2,PPP2CA,PPP2CB,PTPA,SACM1L
TCA Cycle II (Eukaryotic)	8,31E−01	4,35E−02	NaN	SDHC
Leucine Degradation I	1.22	1,11E−01	NaN	AUH
3-phosphoinositide Degradation	1.94	2,58E−02	NaN	EPHX2,PPP2CA,PPP2CB,PTPA,SACM1L
3-phosphoinositide Biosynthesis	1.81	2,39E−02	NaN	EPHX2,PPP2CA,PPP2CB,PTPA,SACM1L
Colanic Acid Building Blocks Biosynthesis	1.03	7,14E−02	NaN	UGP2
Spermidine Biosynthesis I	1.86	5E−01	NaN	SRM
Salvage Pathways of Pyrimidine Ribonucleotides	8,38E−01	2,06E−02	NaN	AK5,MAP2K2
Pyrimidine Ribonucleotides Interconversion	6,15E−01	2,5E−02	NaN	AK5
Purine Nucleotides De Novo Biosynthesis II	1.13	9,09E−02	NaN	ADSS2
Glycerol-3-phosphate Shuttle	1.86	5E−01	NaN	GPD1
Stearate Biosynthesis I (Animals)	1.06	2,82E−02	NaN	ACOT7,TECR
Glycogen Biosynthesis II (from UDP-D-Glucose)	1.32	1,43E−01	NaN	UGP2
Oxidized GTP and dGTP Detoxification	1.56	2,5E−01	NaN	DDX6
UDP-N-acetyl-D-galactosamine Biosynthesis II	1.06	7,69E−02	NaN	GNPDA2
N-acetylglucosamine Degradation II	1.56	2,5E−01	NaN	GNPDA2
Fatty Acid β-oxidation I	6,77E−01	2,94E−02	NaN	AUH
Methionine Degradation I (to Homocysteine)	8,14E−01	4,17E−02	NaN	AHCYL2
Superpathway of Methionine Degradation	6,24E−01	2,56E−02	NaN	AHCYL2
Molybdenum Cofactor Biosynthesis	1.56	2,5E−01	NaN	NFS1
Folate Polyglutamylation	1.47	2E−01	NaN	MTHFD1L
Folate Transformations I	1.22	1,11E−01	NaN	MTHFD1L
Gαi Signaling	2.53	3,57E−02	NaN	ADCY5,ADCY6,CNR1,GNA11,GNB5
Gαq Signaling	1.51	2,35E−02	NaN	GNA11,GNB5,MAP2K2,RHOB
Inhibition of Matrix Metalloproteases	6,24E−01	2,56E−02	NaN	LRP1
Remodeling of Epithelial Adherens Junctions	6.34	1,03E−01	NaN	ACTA1,ACTA2,ACTC1,ACTG2,ARF6,ARPC5L,HGS
Cysteine Biosynthesis III (mammalia)	7,82E−01	3,85E−02	NaN	AHCYL2
Alanine Biosynthesis III	2.16	1	NaN	NFS1
N-acetylglucosamine Degradation I	1.69	3,33E−01	NaN	GNPDA2
Agranulocyte Adhesion and Diapedesis	1.23	1,9E−02	NaN	ACTA1,ACTA2,ACTC1,ACTG2
Regulation of the Epithelial-Mesenchymal Transition Pathway	−0E00	5,13E−03	NaN	MAP2K2
Sperm Motility	2,73E−01	7,78E−03	NaN	GNA11,GNB5
UVC-Induced MAPK Signaling	5,25E−01	1,96E−02	NaN	MAP2K2
STAT3 Pathway	2,15E−01	7,41E−03	NaN	MAP2K2
BER (Base Excision Repair) Pathway	5,79E−01	2,27E−02	NaN	MAP2K2
HIPPO signaling	2.5	4,6E−02	NaN	PPP2CA,PPP2CB,PPP2R2D,PTPA
PCP (Planar Cell Polarity) Pathway	4,67E−01	1,67E−02	NaN	PFN2
Unfolded protein response	3,32E−01	1,11E−02	NaN	DNAJB6
Toll-like Receptor Signaling	3,78E−01	1,28E−02	NaN	TOLLIP
SAPK/JNK Signaling	−0E00	3,98E−03	NaN	CRKL,GNB5
PTEN Signaling	−0E00	6,62E−03	NaN	MAP2K2
Nitric Oxide Signaling in the Cardiovascular System	2,47E−01	8,33E−03	NaN	MAP2K2
IL-2 Signaling	4,56E−01	1,61E−02	NaN	MAP2K2
FGF Signaling	3,47E−01	1,16E−02	NaN	CRKL
JAK/STAT Signaling	3,62E−01	1,22E−02	NaN	MAP2K2
GABA Receptor Signaling	3.49	4,55E−02	NaN	ADCY5,ADCY6,GABRB2,GNA11,GNB5,UBQLN1
Xenobiotic Metabolism Signaling	2.35	2,38E−02	NaN	CAMK2B,MAP2K2,MGST3,PPP2CA,PPP2CB,PPP2R2D,PTPA
B Cell Receptor Signaling	−0E00	3,15E−03	NaN	CAMK2B,MAP2K2
Insulin Receptor Signaling	5,97E−01	1,43E−02	NaN	CRKL,MAP2K2
Phototransduction Pathway	5,04E−01	1,85E−02	NaN	GNB5
Chemokine Signaling	9,65E−01	2,47E−02	NaN	CAMK2B,MAP2K2
Neurotrophin/TRK Signaling	3,78E−01	1,28E−02	NaN	MAP2K2
PPAR Signaling	2,8E−01	9,35E−03	NaN	MAP2K2
IGF-1 Signaling	2,85E−01	9,52E−03	NaN	MAP2K2
Dopamine Receptor Signaling	4.7	7,5E−02	NaN	ADCY5,ADCY6,PPP2CA,PPP2CB,PPP2R2D,PTPA
Glutamate Receptor Signaling	2.94	6,06E−02	NaN	GNB5,SLC17A6,SLC1A3,SLC1A4
TGF-β Signaling	3,09E−01	1,03E−02	NaN	MAP2K2
Apoptosis Signaling	2,88E−01	9,62E−03	NaN	MAP2K2
Hypoxia Signaling in the Cardiovascular System	3,87E−01	1,32E−02	NaN	UBE2K
T Cell Receptor Signaling	−0E00	1,62E−03	NaN	MAP2K2
IL-6 Signaling	2,27E−01	7,75E−03	NaN	MAP2K2
PDGF Signaling	9,14E−01	2,3E−02	NaN	CRKL,MAP2K2
BMP signaling pathway	3,29E−01	1,1E−02	NaN	MAP2K2
GPCR-Mediated Integration of Enteroendocrine Signaling Exemplified by an L Cell	1.82	4E−02	NaN	ADCY5,ADCY6,GNA11
GPCR-Mediated Nutrient Sensing in Enteroendocrine Cells	1.31	2,54E−02	NaN	ADCY5,ADCY6,GNA11
Gustation Pathway	7,78E−01	1,48E−02	NaN	ADCY5,ADCY6,GABRB2
Phagosome Maturation	−0E00	6,1E−03	NaN	PRDX5
Macropinocytosis Signaling	3,87E−01	1,32E−02	NaN	ARF6
Cancer Drug Resistance by Drug Efflux	4,79E−01	1,72E−02	NaN	MAP2K2
Sumoylation Pathway	2,91E−01	9,71E−03	NaN	RHOB
Osteoarthritis Pathway	3,12E−01	8,47E−03	NaN	ANXA2,LRP1
Neuroinflammation Signaling Pathway	−0E00	6,31E−03	NaN	GABRB2,SLC1A3
Iron homeostasis signaling pathway	6,06E−01	1,45E−02	NaN	LRP1,NFS1
NER (Nucleotide Excision Repair, Enhanced Pathway)	3,29E−01	1,1E−02	NaN	Cops2
SPINK1 General Cancer Pathway	4,19E−01	1,45E−02	NaN	MAP2K2
Apelin Cardiomyocyte Signaling Pathway	8,24E−01	2,02E−02	NaN	GNA11,SLC8A1
Apelin Muscle Signaling Pathway	1.36	4,17E−02	NaN	GNA11,GNB5
BAG2 Signaling Pathway	3.5	5,88E−02	NaN	ANXA2,PSMA2,PSMB7,PSMD1,PSMD5
FAT10 Signaling Pathway	3.18	7,02E−02	NaN	PSMA2,PSMB7,PSMD1,PSMD5
PFKFB4 Signaling Pathway	5,4E−01	2,04E−02	NaN	MAP2K2
T Cell Exhaustion Signaling Pathway	2,56E−01	7,05E−03	NaN	PPP2CA,PPP2CB,PPP2R2D,PTPA
Systemic Lupus Erythematosus in B Cell Signaling Pathway	−0E00	1,38E−03	NaN	MAP2K2
White Adipose Tissue Browning Pathway	1.15	2,17E−02	NaN	ADCY5,ADCY6,CAMKK2
BEX2 Signaling Pathway	2.59	4,88E−02	NaN	PPP2CA,PPP2CB,PPP2R2D,PTPA
Necroptosis Signaling Pathway	5,36E−01	1,29E−02	NaN	CAMK2B,TOMM22
Xenobiotic Metabolism General Signaling Pathway	5,84E−01	1,4E−02	NaN	MAP2K2,MGST3
Xenobiotic Metabolism AHR Signaling Pathway	3,43E−01	1,15E−02	NaN	MGST3
Xenobiotic Metabolism PXR Signaling Pathway	4,07E−01	1,03E−02	NaN	CAMK2B,MGST3
Semaphorin Neuronal Repulsive Signaling Pathway	−0E00	6,67E−03	NaN	MAP2K2
Regulation of the Epithelial Mesenchymal Transition by Growth Factors Pathway	−0E00	5,21E−03	NaN	MAP2K2
Coronavirus Pathogenesis Pathway	7,74E−01	1,47E−02	NaN	RPS21,RPS24,RPS28
Coronavirus Replication Pathway	1.41	4,44E−02	NaN	COPB1,COPE
Tumor Microenvironment Pathway	4,53E−01	1,12E−02	NaN	MAP2K2,SLC1A4
MSP-RON Signaling in Cancer Cells Pathway	5,97E−01	1,43E−02	NaN	ACTA2,MAP2K2
Calcium Signaling	3.06	3,18E−02	NaN	ACTA1,ACTA2,ACTC1,CAMK2B,CAMKK2,LETM1,SLC8A1
GM-CSF Signaling	1.07	2,86E−02	NaN	CAMK2B,MAP2K2
Complement System	6,44E−01	2,7E−02	NaN	C1QBP
Role of MAPK Signaling in Promoting the Pathogenesis of Influenza	2,61E−01	8,77E−03	NaN	MAP2K2
Role of MAPK Signaling in Inhibiting the Pathogenesis of Influenza	3,74E−01	1,27E−02	NaN	MAP2K2
